# Enhancing CRISPR prime editing by reducing misfolded pegRNA interactions

**DOI:** 10.1101/2023.08.14.553324

**Authors:** Weiting Zhang, Karl Petri, Junyan Ma, Hyunho Lee, Chia-Lun Tsai, J. Keith Joung, Jing-Ruey Joanna Yeh

## Abstract

CRISPR prime editing (**PE**) requires a Cas9 nickase-reverse transcriptase fusion protein (known as PE2) and a prime editing guide RNA (**pegRNA**), an extended version of a standard guide RNA (**gRNA**) that both specifies the intended target genomic sequence and encodes the desired genetic edit. Here we show that sequence complementarity between the 5’ and the 3’ regions of a pegRNA can negatively impact its ability to complex with Cas9, thereby potentially reducing PE efficiency. We demonstrate this limitation can be overcome by a simple pegRNA refolding procedure, which improved ribonucleoprotein-mediated PE efficiencies in zebrafish embryos by up to nearly 25-fold. Further gains in PE efficiencies of as much as 6-fold could also be achieved by introducing point mutations designed to disrupt internal interactions within the pegRNA. Our work defines simple strategies that can be implemented to improve the efficiency of PE.
