## Supplementary Tables 1-6 for "Enhancing CRISPR prime editing by reducing misfolded pegRNA interactions"

### Sheet: SI table 1
Supplementary Table 1. pegRNA with/without triple mutations in PBS for in vitro assay. The RT template (RTT) sequences are shown in red. The PBS sequences are underlined. The 3 mutations in PBS are shown in orange.
pegRNA	pegRNA 5' spacer sequence (5'->3')	pegRNA 3' extension sequence for RTT and PBS (5'->3')	Specified edit	PBS length (nucleotides)	RTT length (nucleotides)	Figure # and Supplementary (SI) Figure # of results
gpr78a-P10R14-S5-C9E	GAAACACTACGGCTATCCAG	GGCATAGACAGCTGGATAGCCGTA	+5 G->T	10	14	Fig. 1e, 1f
gpr78a-P10R14-S5-C9E-3MUTSinPBS	GAAACACTACGGCTATCCAG	GGCATAGACAGCTGCATTGCGGTA	+5 G->T	10	14	Fig. 1e, 1f
adgrf3b-P10R15-S5-C9E	GGTGTATGGCAGATGTCCAG	GCTTCGTCGCGTCTGGACATCTGCC	+5 G->C	10	15	Fig. 1f; SI Fig. 1a
adgrf3b-P10R15-S5-C9E-3MUTSinPBS	GGTGTATGGCAGATGTCCAG	GCTTCGTCGCGTCTGCACTTCAGCC	+5 G->C	10	15	Fig. 1f; SI Fig. 1a
cacng2b-P10R15-S5-C9E	GGTGGAATGCGGCAGTATGG	GCTCAAACACGCCCATACTGCCGCA	+5 G->C	10	15	Fig. 1f; SI Fig. 1b
cacng2b-P10R15-S5-C9E-3MUTSinPBS	GGTGGAATGCGGCAGTATGG	GCTCAAACACGCCCAAACAGCGGCA	+5 G->C	10	15	Fig. 1f; SI Fig. 1b
gpr85-P10R14-S5-C9E	GGAGGTCAGTTTAAGGAAAG	TCCGCTCGCGACTTTCCTTAAACT	+5 G->C	10	14	Fig. 1f; SI Fig. 1c
gpr85-P10R14-S5-C9E-3MUTSinPBS	GGAGGTCAGTTTAAGGAAAG	TCCGCTCGCGACTTACCATATACT	+5 G->C	10	14	Fig. 1f; SI Fig. 1c

### Sheet: SI table 2
Supplementary Table 2. PE outcomes for pegRNAs with single and double substitutions and with or without refolding.
Target site	PBS length (nucleotides)	RTT length (nucleotides)	Specified edit	Refolding	Mean pure PE frequency (%)	Figure # of results
gprc5ba	10	14	+5 G to T	No	2.58	Fig. 2a
	10	14	+5 G to T	Yes	2.47	Fig. 2c
	10	14	+5 G to T, +2 A to T	Yes	15.57	Fig. 2c
scn2b	10	14	+5 G to C	No	0.2	Fig. 2a
	10	14	+5 G to C	Yes	1.88333	Fig. 2d
	10	14	+5 G to C, +2 C to G	Yes	2.58667	Fig. 2d
gpr78a	10	14	+5 G to T	No	0.46	Fig. 2a
	10	14	+5 G to T	Yes	6.62	Fig. 2d
	10	14	+5 G to T, +2 A to T	Yes	13.36	Fig. 2d
adgrf3b	10	14	+5 G to C	No	1.21	Fig. 2a
	10	14	+5 G to C	Yes	8.71	Fig. 2d
	10	14	+5 G to C, +2 A to T	Yes	17.9133	Fig. 2d
cacng2b	10	14	+5 G to C	No	2.85	Fig. 2a
	10	14	+5 G to C	Yes	12.0033	Fig. 2d
	10	14	+5 G to C, +2 G to C	Yes	18.6767	Fig. 2d
gpr85	10	14	+5 G to C	No	2.82	Fig. 2a
	10	14	+5 G to C	Yes	1.96	Fig. 2d
	10	14	+5 G to C, +2 A to T	Yes	2.59	Fig. 2d
krasG12V	9	16	+6 G to T	Yes	1	Fig. 2c
	9	16	+6 G to T, +2 G to C	Yes	2.85	Fig. 2c
scn2b	10	14	+5 G to C	Yes	0.39	Fig. 2c
	10	14	+5 G to C, +2 C to G	Yes	1.28	Fig. 2c

### Sheet: SI table 3
Supplementary Table 3. The target site, RT template, PBS and Cas9-binding scaffold sequences of pegRNAs. The PAM motif in each target sequence is shown in bold. The RT template (RTT) sequences are shown in red. The PBS sequences are underlined. nts, nucleotides.
pegRNA	Target sequence 5'->3'	Sequence for RTT and PBS (5'->3')	Specified edit	PBS length (nts)	RTT length (nts)	Post-edit homology arm length (nts)	Figure # and Supplementary (SI) Figure # of results
gpr78a-P10R14-S5-C9E	GAAACACTACGGCTATCCAGCGG	GGCATAGACAGCTGGATAGCCGTA	+5 G->T	10	14	9	Fig. 1b, 1e, 1f, 2a, 2d, SI Fig. 2, 3a, 3c, 4b, 4c
gpr78a-P13R14-S5-C9E	GAAACACTACGGCTATCCAGCGG	GGCATAGACAGCTGGATAGCCGTAGTG	+5 G->T	13	14	9	Fig. 1b
gpr78a-P10R14-S2S5-C9E	GAAACACTACGGCTATCCAGCGG	GGCATAGACAGCAGGATAGCCGTA	+2 A->T;+5 G->T	10	14	9	Fig. 2d, SI Fig. 4b, 4c
gprc5ba-P10R14-S5-C9E	GGGGATCATCGCTGCAGAATGG	AGCAGGAGCAATTCTGCAGCGATG	+5 G->T	10	14	9	Fig. 1b, 1f, 2a, 2c, SI Fig. 2, 3a, 3c, 4a, 4c, 5
gprc5ba-P13R14-S5-C9E	GGGGATCATCGCTGCAGAATGG	AGCAGGAGCAATTCTGCAGCGATGATC	+5 G->T	13	14	9	Fig. 1b, 2a, SI Fig. 3a, 3c
gprc5ba-P10R14-S1S5-C9E	GGGGATCATCGCTGCAGAATGG	AGCAGGAGCAATTGTGCAGCGATG	+1 G->C;+5 G->T	10	14	9	Fig. 2c, SI Fig. 4a, 4c
gprc5ba-P10R14-S2S5-C9E	GGGGATCATCGCTGCAGAATGG	AGCAGGAGCAATACTGCAGCGATG	+2 A->T;+5 G->T	10	14	9	Fig. 2c, SI Fig. 4a, 4c, 5
gprc5ba-P10R14-S3S5-C9E	GGGGATCATCGCTGCAGAATGG	AGCAGGAGCAAATCTGCAGCGATG	+3 A->T;+5 G->T	10	14	9	Fig. 2c, SI Fig. 4a, 4c
scn2b-P10R14-S5-C9E	GGAAAGGTCGTTCTTATCCAGG	ACTGGAAACGTGGATAAGAACGAC	+5 G->C	10	14	9	Fig. 1b, 2a, 2d, SI Fig. 2, 3a, 3c, 4b, 4c
scn2b-P13R14-S5-C9E	GGAAAGGTCGTTCTTATCCAGG	ACTGGAAACGTGGATAAGAACGACCTT	+5 G->C	13	14	9	Fig. 1b, 2a, SI Fig. 3a, 3c
scn2b-P10R14-S5-Aend	GGAAAGGTCGTTCTTATCCAGG	ACTGGAAACGTGGATAAGAACGAC	+5 G->C	10	14	9	Fig. 2c, SI Fig. 4a, 4c, 5
scn2b-P10R14-S1S5-Aend	GGAAAGGTCGTTCTTATCCAGG	ACTGGAAACGTGGTTAAGAACGAC	+1 T->A;+5 G->C	10	14	9	Fig. 2c, SI Fig. 4a, 4c
scn2b-P10R14-S2S5-Aend	GGAAAGGTCGTTCTTATCCAGG	ACTGGAAACGTGCATAAGAACGAC	+2 C->G;+5 G->C	10	14	9	Fig. 2c, SI Fig. 4a, 4c, 5
scn2b-P10R14-S3S5-Aend	GGAAAGGTCGTTCTTATCCAGG	ACTGGAAACGTCGATAAGAACGAC	+3 C->G;+5 G->C	10	14	9	Fig. 2c, SI Fig. 4a, 4c
scn2b-P10R14-S2S5-Tend	GGAAAGGTCGTTCTTATCCAGG	ACTGGAAACGTGCATAAGAACGAC	+2 C->G;+5 G->C	10	14	9	Fig. 2d, SI Fig. 4b, 4c
adgrf3b-P10R15-S5-C9E	GTGTATGGCAGATGTCCAGAGG	GCTTCGTCGCGTCTGGACATCTGCC	+5 G->C	10	15	10	Fig. 1b, 1f, 2a, 2d, SI Fig. 1a, 2, 3a, 3c, 4b, 4c
adgrf3b-P13R15-S5-C9E	GTGTATGGCAGATGTCCAGAGG	GCTTCGTCGCGTCTGGACATCTGCCATA	+5 G->C	13	15	10	Fig. 1b, 2a, SI Fig. 3a, 3c
adgrf3b-pegDEL5-C9E	GTGTATGGCAGATGTCCAGAGG	AATGGCGCTTCGTCGCGACATCTGCCATA	+1 to +5 CAGAG del	13	16	16	Fig. 2, SI Fig. 3b, 3c
adgrf3b-pegINS3-C9E	GTGTATGGCAGATGTCCAGAGG	GCTTCGTCGCCTCTGAAAGACATCTGCCATA	+1 TTT ins	13	18	15	Fig. 2, SI Fig. 3b, 3c
adgrf3b-P10R15-S2S5-C9E	GTGTATGGCAGATGTCCAGAGG	GCTTCGTCGCGTCAGGACATCTGCC	+2 A->T;+5 G->C	10	15	10	Fig. 2d, SI Fig. 4b, 4c
gpr85-P10R14-S5-C9E	GGAGGTCAGTTTAAGGAAAGTGG	TCCGCTCGCGACTTTCCTTAAACT	+5 G->C	10	14	9	Fig. 1b, 1f, 2a, 2d, SI Fig. 1c, 2, 3a, 3c, 4b, 4c
gpr85-P13R14-S5-C9E	GGAGGTCAGTTTAAGGAAAGTGG	TCCGCTCGCGACTTTCCTTAAACTGAC	+5 G->C	13	14	9	Fig. 1b, 2a, SI Fig. 3a, 3c
gpr85-P10R14-S2S5-C9E	GGAGGTCAGTTTAAGGAAAGTGG	TCCGCTCGCGACATTCCTTAAACT	+2 A->T;+5 G->C	10	14	9	Fig. 2d, SI Fig. 4b, 4c
cacng2b-P10R15-S5-C9E	GGTGGAATGCGGCAGTATGGGGG	GCTCAAACACGCCCATACTGCCGCA	+5 G->C	10	15	10	Fig. 1b, 1f, 2a, 2d, SI Fig. 1b, 2, 3a, 3c, 4b, 4c
cacng2b-P13R15-S5-C9E	GGTGGAATGCGGCAGTATGGGGG	GCTCAAACACGCCCATACTGCCGCATTC	+5 G->C	13	15	10	Fig. 1b, 2a, SI Fig. 3a, 3c
cacng2b-pegDEL5-C9E	GGTGGAATGCGGCAGTATGGGGG	GCGCTCAAACACTACTGCCGCATTC	+1 to +5 TGGGG del	13	12	12	Fig. 2, SI Fig. 3b, 3c
cacng2b-pegINS9-C9E	GGTGGAATGCGGCAGTATGGGGG	GCGCTCAAACACCCCATGATGGTGCATACTGCCGCA	+3 CACCATCAT ins	10	26	15	Fig. 2, SI Fig. 3b, 3c
cacng2b-pegINS18-C9E	GGTGGAATGCGGCAGTATGGGGG	GCGCTCAAACACCCCATGATGGTGATGATGGTGCATACTGCCGCA	+3 CACCATCATCACCATCAT ins	10	35	15	Fig. 2, SI Fig. 3b, 3c
cacng2b-P10R15-S2S5-C9E	GGTGGAATGCGGCAGTATGGGGG	GCTCAAACACGCCGATACTGCCGCA	+2 G->C;+5 G->C	10	15	10	Fig. 2d, SI Fig. 4b, 4c
krasG12V-P11R16-S6-C9E	AGCTTGTGGTCGTGGGAGCTGG	GCCTACGCCTACAGCTCCCACGACCAC	+6 G->T	11	16	10	Fig. 2a, SI Fig. 2, 3a, 3c
krasG12V-P9R16-S6-C9E	AGCTTGTGGTCGTGGGAGCTGG	GCCTACGCCTACAGCTCCCACGACC	+6 G->T	9	16	10	Fig. 2c, SI Fig. 4a, 4c, 5
krasG12V-P9R16-S1S6-C9E	AGCTTGTGGTCGTGGGAGCTGG	GCCTACGCCTACAGCACCCACGACC	+1 A->T;+6 G->T	9	16	10	Fig. 2c, SI Fig. 4a, 4c
krasG12V-P9R16-S2S6-C9E	AGCTTGTGGTCGTGGGAGCTGG	GCCTACGCCTACAGGTCCCACGACC	+2 G->C;+6 G->T	9	16	10	Fig. 2c, SI Fig. 4a, 4c, 5
krasG12V-P9R16-S3S6-C9E	AGCTTGTGGTCGTGGGAGCTGG	GCCTACGCCTACACCTCCCACGACC	+2 C->G;+6 G->T	9	16	10	Fig. 2c, SI Fig. 4a, 4c
gRNA	Target sequence 5'->3'	Figure # and Supplementary (SI) Figure # of results
gpr78a	GAAACACTACGGCTATCCAGCGG	Fig. 1b, 1e, 1f
gprc5ba	GGGGATCATCGCTGCAGAATGG	Fig. 1b
scn2b	GGAAAGGTCGTTCTTATCCAGG	Fig. 1b
adgrf3b	GTGTATGGCAGATGTCCAGAGG	Fig. 1b, 1f, SI Fig. 1a
gpr85	GGAGGTCAGTTTAAGGAAAGTGG	Fig. 1b, 1f, SI Fig. 1c
cacng2b	GGTGGAATGCGGCAGTATGGGGG	Fig. 1b, 1f, SI Fig. 1b
egfp	GGTGAAGCACTGCACGCCGTAGG	Fig. 1e, 1f, SI Fig. 1a, 1b, 1c
Cas9-binding scaffold	Sequence (5'-> 3')
C9E	GTTTAAGAGCTATGCTGGAAACAGCATAGCAAGTTTAAATAAGGCTAGTCCGTTATCAACTTGAAAAAGTGGCACCGAGTCGGTGC

### Sheet: SI table 4
Supplementary Table 4. PCR formulation and primers used in the DNA template construction for gRNAs and pegRNAs. The target sequence for each pegRNA is shown in green. Sometimes an additional guanosine nucleotide was added at the 5' end of the target sequence to facilitate SP6-mediated transcription. The PBS and RT template sequence for each pegRNA is shown in red.
PCR reagent	Volume
BamHI-SP6 (100 μM)	0.6 μL
SP6-spacer forward primer (0.5 μM)	0.6 μL
C9E constant(0.5 μM)	0.6 μL
Reverse primer(100 μM) for pegRNA	0.6 μL
or C9-3' (100 μM) for gRNA
5x Phusion buffer	6 μL
Phusion Enzyme (2 U/μL)	0.3 μL
Water	21.3 μL
pegRNA in the C9E scaffold	SP6-spacer forward primer (5'-> 3')	Reverse primer (5'-> 3')
gpr78a-P10R14-S5-C9E	ATTTAGGTGACACTATAGAAACACTACGGCTATCCAGGTTTAAGAGCTATGCTGGAAACA	AAAATACGGCTATCCAGCTGTCTATGCCGCACCGACTCGGTGCCACTT
gpr78a-P13R14-S5-C9E	ATTTAGGTGACACTATAGAAACACTACGGCTATCCAGGTTTAAGAGCTATGCTGGAAACA	AAAACACTACGGCTATCCAGCTGTCTATGCCGCACCGACTCGGTGCCACTT
gpr78a-P10R14-S2S5-C9E	ATTTAGGTGACACTATAGAAACACTACGGCTATCCAGGTTTAAGAGCTATGCTGGAAACA	AAAATACGGCTATCCTGCTGTCTATGCCGCACCGACTCGGTGCCAC
gpr78a-P10R14-S5-C9E-3MUTSinPBS	ATTTAGGTGACACTATAGAAACACTACGGCTATCCAGGTTTAAGAGCTATGCTGGAAACA	AAAATACCGCAATGCAGCTGTCTATGCCGCACCGACTCGGTGCCACTT
gprc5ba-P10R14-S5-C9E	ATTTAGGTGACACTATAGGGGATCATCGCTGCAGAAGTTTAAGAGCTATGCTGGAAACA	AAAACATCGCTGCAGAATTGCTCCTGCTGCACCGACTCGGTGCCACTT
gprc5ba-P13R14-S5-C9E	ATTTAGGTGACACTATAGGGGATCATCGCTGCAGAAGTTTAAGAGCTATGCTGGAAACA	AAAAGATCATCGCTGCAGAATTGCTCCTGCTGCACCGACTCGGTGCCACTT
gprc5ba-P10R14-S1S5-C9E	ATTTAGGTGACACTATAGGGGATCATCGCTGCAGAAGTTTAAGAGCTATGCTGGAAACA	AAAACATCGCTGCACAATTGCTCCTGCTGCACCGACTCGGTGCCAC
gprc5ba-P10R14-S2S5-C9E	ATTTAGGTGACACTATAGGGGATCATCGCTGCAGAAGTTTAAGAGCTATGCTGGAAACA	AAAACATCGCTGCAGTATTGCTCCTGCTGCACCGACTCGGTGCCAC
gprc5ba-P10R14-S3S5-C9E	ATTTAGGTGACACTATAGGGGATCATCGCTGCAGAAGTTTAAGAGCTATGCTGGAAACA	AAAACATCGCTGCAGATTTGCTCCTGCTGCACCGACTCGGTGCCAC
scn2b-P10R14-S5-C9E	ATTTAGGTGACACTATAGGAAAGGTCGTTCTTATCCGTTTAAGAGCTATGCTGGAAACA	AAAAGTCGTTCTTATCCACGTTTCCAGTGCACCGACTCGGTGCCACTT
scn2b-P13R14-S5-C9E	ATTTAGGTGACACTATAGGAAAGGTCGTTCTTATCCGTTTAAGAGCTATGCTGGAAACA	AAAAAAGGTCGTTCTTATCCACGTTTCCAGTGCACCGACTCGGTGCCACTT
scn2b-P10R14-S2S5-Tend	ATTTAGGTGACACTATAGGAAAGGTCGTTCTTATCCGTTTAAGAGCTATGCTGGAAACA	AAAAGTCGTTCTTATGCACGTTTCCAGTGCACCGACTCGGTGCCAC
scn2b-P10R14-S5-Aend	ATTTAGGTGACACTATAGGAAAGGTCGTTCTTATCCGTTTAAGAGCTATGCTGGAAACA	TTTTGTCGTTCTTATCCACGTTTCCAGTGCACCGACTCGGTGCCAC
scn2b-P10R14-S1S5-Aend	ATTTAGGTGACACTATAGGAAAGGTCGTTCTTATCCGTTTAAGAGCTATGCTGGAAACA	TTTTGTCGTTCTTAACCACGTTTCCAGTGCACCGACTCGGTGCCAC
scn2b-P10R14-S2S5-Aend	ATTTAGGTGACACTATAGGAAAGGTCGTTCTTATCCGTTTAAGAGCTATGCTGGAAACA	TTTTGTCGTTCTTATGCACGTTTCCAGTGCACCGACTCGGTGCCAC
scn2b-P10R14-S3S5-Aend	ATTTAGGTGACACTATAGGAAAGGTCGTTCTTATCCGTTTAAGAGCTATGCTGGAAACA	TTTTGTCGTTCTTATCGACGTTTCCAGTGCACCGACTCGGTGCCAC
adgrf3b-P10R15-S5-C9E	ATTTAGGTGACACTATAGGTGTATGGCAGATGTCCAGGTTTAAGAGCTATGCTGGAAACA	AAAAGGCAGATGTCCAGACGCGACGAAGCGCACCGACTCGGTGCCACTT
adgrf3b-P13R15-S5-C9E	ATTTAGGTGACACTATAGGTGTATGGCAGATGTCCAGGTTTAAGAGCTATGCTGGAAACA	AAAATATGGCAGATGTCCAGACGCGACGAAGCGCACCGACTCGGTGCCACTT
adgrf3b-P10R15-S2S5-C9E	ATTTAGGTGACACTATAGGTGTATGGCAGATGTCCAGGTTTAAGAGCTATGCTGGAAACA	AAAAGGCAGATGTCCTGACGCGACGAAGCGCACCGACTCGGTGCCAC
adgrf3b-pegDEL5-C9E	ATTTAGGTGACACTATAGGTGTATGGCAGATGTCCAGGTTTAAGAGCTATGCTGGAAACA	AAAATATGGCAGATGTCGCGACGAAGCGCCATTGCACCGACTCGGTGCCACTT
adgrf3b-pegINS3-C9E	ATTTAGGTGACACTATAGGTGTATGGCAGATGTCCAGGTTTAAGAGCTATGCTGGAAACA	AAATATGGCAGATGTCTTTCAGAGGCGACGAAGCGCACCGACTCGGTGCCACTT
adgrf3b-P10R15-S5-C9E-3MUTSinPBS	ATTTAGGTGACACTATAGGTGTATGGCAGATGTCCAGGTTTAAGAGCTATGCTGGAAACA	AAAAGGCTGAAGTGCAGACGCGACGAAGCGCACCGACTCGGTGCCACTT
gpr85-P10R14-S5-C9E	ATTTAGGTGACACTATAGGAGGTCAGTTTAAGGAAAGGTTTAAGAGCTATGCTGGAAACA	AAAAAGTTTAAGGAAAGTCGCGAGCGGAGCACCGACTCGGTGCCACTT
gpr85-P13R14-S5-C9E	ATTTAGGTGACACTATAGGAGGTCAGTTTAAGGAAAGGTTTAAGAGCTATGCTGGAAACA	AAAAGTCAGTTTAAGGAAAGTCGCGAGCGGAGCACCGACTCGGTGCCACTT
gpr85-P10R14-S2S5-C9E	ATTTAGGTGACACTATAGGAGGTCAGTTTAAGGAAAGGTTTAAGAGCTATGCTGGAAACA	AAAAAGTTTAAGGAATGTCGCGAGCGGAGCACCGACTCGGTGCCAC
gpr85-pegDEL5-C9E	ATTTAGGTGACACTATAGGAGGTCAGTTTAAGGAAAGGTTTAAGAGCTATGCTGGAAACA	AAAAAGTTTAAGGAGCGAGCGGAGAGACGCACCGACTCGGTGCCACTT
gpr85-P10R14-S5-C9E-3MUTSinPBS	ATTTAGGTGACACTATAGGAGGTCAGTTTAAGGAAAGGTTTAAGAGCTATGCTGGAAACA	AAAAAGTATATGGTAAGTCGCGAGCGGAGCACCGACTCGGTGCCACTT
cacng2b-P10R15-S5-C9E	ATTTAGGTGACACTATAGGTGGAATGCGGCAGTATGGGTTTAAGAGCTATGCTGGAAACA	AAAATGCGGCAGTATGGGCGTGTTTGAGCGCACCGACTCGGTGCCACTT
cacng2b-P13R15-S5-C9E	ATTTAGGTGACACTATAGGTGGAATGCGGCAGTATGGGTTTAAGAGCTATGCTGGAAACA	AAAAGAATGCGGCAGTATGGGCGTGTTTGAGCGCACCGACTCGGTGCCACTT
cacng2b-P10R15-S2S5-C9E	ATTTAGGTGACACTATAGGTGGAATGCGGCAGTATGGGTTTAAGAGCTATGCTGGAAACA	AAAATGCGGCAGTATCGGCGTGTTTGAGCGCACCGACTCGGTGCCAC
cacng2b-pegDEL5-C9E	ATTTAGGTGACACTATAGGTGGAATGCGGCAGTATGGGTTTAAGAGCTATGCTGGAAACA	AAAAGAATGCGGCAGTAGTGTTTGAGCGCGCACCGACTCGGTGCCACTT
cacng2b-pegINS9-C9E	ATTTAGGTGACACTATAGGTGGAATGCGGCAGTATGGGTTTAAGAGCTATGCTGGAAACA	AAATGCGGCAGTATGCACCATCATGGGGTGTTTGAGCGCGCACCGACTCGGTGCCACTT
cacng2b-pegINS18-C9E	ATTTAGGTGACACTATAGGTGGAATGCGGCAGTATGGGTTTAAGAGCTATGCTGGAAACA	AAATGCGGCAGTATGCACCATCATCACCATCATGGGGTGTTTGAGCGCGCACCGACTCGGTGCCACTT
cacng2b-P10R15-S5-C9E-3MUTSinPBS	ATTTAGGTGACACTATAGGTGGAATGCGGCAGTATGGGTTTAAGAGCTATGCTGGAAACA	AAAATGCCGCTGTTTGGGCGTGTTTGAGCGCACCGACTCGGTGCCACTT
krasG12V-P11R16-S6-C9E	ATTTAGGTGACACTATAGAGCTTGTGGTCGTGGGAGCGTTTAAGAGCTATGCTGGAAACA	AAAAGTGGTCGTGGGAGCTGTAGGCGTAGGCGCACCGACTCGGTGCCACTT
krasG12V-P9R16-S6-C9E	ATTTAGGTGACACTATAGAGCTTGTGGTCGTGGGAGCGTTTAAGAGCTATGCTGGAAACA	AAAAGGTCGTGGGAGCTGTAGGCGTAGGCGCACCGACTCGGTGCCAC
krasG12V-P9R16-S1S6-C9E	ATTTAGGTGACACTATAGAGCTTGTGGTCGTGGGAGCGTTTAAGAGCTATGCTGGAAACA	AAAAGGTCGTGGGTGCTGTAGGCGTAGGCGCACCGACTCGGTGCCAC
krasG12V-P9R16-S2S6-C9E	ATTTAGGTGACACTATAGAGCTTGTGGTCGTGGGAGCGTTTAAGAGCTATGCTGGAAACA	AAAAGGTCGTGGGACCTGTAGGCGTAGGCGCACCGACTCGGTGCCAC
krasG12V-P9R16-S3S6-C9E	ATTTAGGTGACACTATAGAGCTTGTGGTCGTGGGAGCGTTTAAGAGCTATGCTGGAAACA	AAAAGGTCGTGGGAGGTGTAGGCGTAGGCGCACCGACTCGGTGCCAC
gpr78a	ATTTAGGTGACACTATAGAAACACTACGGCTATCCAGGTTTAAGAGCTATGCTGGAAACA	C9-3'
gprc5ba	ATTTAGGTGACACTATAGGGGATCATCGCTGCAGAAGTTTAAGAGCTATGCTGGAAACA	C9-3'
scn2b	ATTTAGGTGACACTATAGGAAAGGTCGTTCTTATCCGTTTAAGAGCTATGCTGGAAACA	C9-3'
adgrf3b	ATTTAGGTGACACTATAGGTGTATGGCAGATGTCCAGGTTTAAGAGCTATGCTGGAAACA	C9-3'
gpr85	ATTTAGGTGACACTATAGGAGGTCAGTTTAAGGAAAGGTTTAAGAGCTATGCTGGAAACA	C9-3'
cacng2b	ATTTAGGTGACACTATAGGTGGAATGCGGCAGTATGGGTTTAAGAGCTATGCTGGAAACA	C9-3'
egfp	ATTTAGGTGACACTATAGGTGAAGCACTGCACGCCGTGTTTAAGAGCTATGCTGGAAACA	C9-3'
Oligo name	Sequence (5'-> 3')
C9E constant	AAAAAAAGCACCGACTCGGTGCCACTTTTTCAAGTTGATAACGGACTAGCCTTATTTAAACTTGCTATGCTGTTTCCAGCATAGCTCTTAAAC
BamHI-SP6	GGATCCATTTAGGTGACACTATA
C9-3'	AAAAGCACCGACTCGGTGCCACTT

### Sheet: SI table 5
Supplementary Table 5. PCR primers for the generation of the EGFP DNA substrate.
Primer name	Primer sequence (5'-3')
IN-GFP-FW	ACGGCCACAAGTTCAGCGTGTCCG
GFP-RW	GATCAGCGGGTTTAAACTCAATGG

### Sheet: SI table 6
Supplementary Table 6. PCR primers for deep sequencing.
Primer name	Primer sequence (5'-3')	Application
OHL28	ACACTCTTTCCCTACACGACGCTCTTCCGATCTGAGTTCCCTGCACGCTCGTC	Amplifying the cacng2b site; 1st PCR for deep sequencing
OHL29	GACTGGAGTTCAGACGTGTGCTCTTCCGATCTAGTACAGCCAGTAGTCGGTGCC
OHL34	ACACTCTTTCCCTACACGACGCTCTTCCGATCTTGGCGATCACTTTTGTTACACCG	Amplifying the gpr78a site; 1st PCR for deep sequencing
OHL35	GACTGGAGTTCAGACGTGTGCTCTTCCGATCTGAGAACGCGAGAGAGTGGAGCC
OHL36	ACACTCTTTCCCTACACGACGCTCTTCCGATCTCTGCTTCAAAGCACACCAGA	Amplifying the gpr85 site; 1st PCR for deep sequencing
OHL37	GACTGGAGTTCAGACGTGTGCTCTTCCGATCTCGCTCGATGAAGGCTCTTGTC
OHL42	ACACTCTTTCCCTACACGACGCTCTTCCGATCTGAGCATCTGCATCATCCGCCGC	Amplifying the gprc5ba site; 1st PCR for deep sequencing
OHL43	GACTGGAGTTCAGACGTGTGCTCTTCCGATCTCACACAGGCTAGCGTAAAGTCCAG
OHL44	ACACTCTTTCCCTACACGACGCTCTTCCGATCTGAACACCTATAAGATGATACCCTT	Amplifying the scn2b site; 1st PCR for deep sequencing
OHL45	GACTGGAGTTCAGACGTGTGCTCTTCCGATCTATTCAGTCAGGACGGCAAACTGG
OHL46	ACACTCTTTCCCTACACGACGCTCTTCCGATCTGTATACATTGAGGCACCTGCAG	Amplifying the adgrf3b site; 1st PCR for deep sequencing
OHL47	GACTGGAGTTCAGACGTGTGCTCTTCCGATCTCCAGTATCCATTTGTCTTTAAAAGCG
OHL50	ACACTCTTTCCCTACACGACGCTCTTCCGATCTCTCAACTTGCTCTTGTTTAGTAGCG	Amplifying the krasG12V site; 1st PCR for deep sequencing
OHL51	GACTGGAGTTCAGACGTGTGCTCTTCCGATCTAGCACCAGACACTGTAGCAGC
Index Primers	NEBNext® Multiplex Oligos for Illumina (NEB E7600S)	2nd PCR for deep sequencing (barcodeing)
PR224	TGTAAAACGACGGCCAGTGTATACATTGAGGCACCTGCAG	Amplifying the adgrf3b site; 1st PCR；Forward primer with barcode 1
PR225	CCAGTATCCATTTGTCTTTAAAAGCG	Amplifying the adgrf3b site; 1st PCR；Reverse primer with barcode 1
PR511	CTCACTATAGCAGTATACATTGAGGCACCTGCAG	Amplifying the adgrf3b site; 1st PCR；Forward primer with barcode 2
PR512	CTCTTCCGATCTGTATACATTGAGGCACCTGCAG	Amplifying the adgrf3b site; 1st PCR；Forward primer with barcode 3
PR479	ACGACGGCCAGTCTCAACTTGCTCTTGTTTAGTAGCG	Amplifying the kras site; 1st PCR；Forward primer with barcode 1
PR482	CTCACTATAGCACTCAACTTGCTCTTGTTTAGTAGCG	Amplifying the kras site; 1st PCR；Forward primer with barcode 2
PR483	AGCACCAGACACTGTAGCAGC	Amplifying the kras site; 1st PCR；Reverse primer with barcode 1
PR513	CTCTTCCGATCTCTCAACTTGCTCTTGTTTAGTAGCG	Amplifying the kras site; 1st PCR；Forward primer with barcode 3
PR536	CAGATGCTAGAGCACCAGACACTGTAGCAGC	Amplifying the kras site; 1st PCR；Reverse primer with barcode 2
PR537	ATATCCGTTGAGCACCAGACACTGTAGCAGC	Amplifying the kras site; 1st PCR；Reverse primer with barcode 3
PR222	TGTAAAACGACGGCCAGTGAGTTCCCTGCACGCTCGTC	Amplifying the cacng2b site; 1st PCR；Forward primer with barcode 1
PR223	AGTACAGCCAGTAGTCGGTGCC	Amplifying the cacng2b site; 1st PCR；Reverse primer with barcode 1
PR514	CTCACTATAGCAGAGTTCCCTGCACGCTCGTC	Amplifying the cacng2b site; 1st PCR；Forward primer with barcode 2
PR515	CTCTTCCGATCTGAGTTCCCTGCACGCTCGTC	Amplifying the cacng2b site; 1st PCR；Forward primer with barcode 3
PR420	TGGCGATCACTTTTGTTACACCG	Amplifying the gpr78a site; 1st PCR；Reverse primer with barcode 1
PR516	CTCACTATAGCAGAGAACGCGAGAGAGTGGAGCC	Amplifying the gpr78a site; 1st PCR；Forward primer with barcode 1
PR517	CTCTTCCGATCTGAGAACGCGAGAGAGTGGAGCC	Amplifying the gpr78a site; 1st PCR；Forward primer with barcode 2
PR518	ACGACGGCCAGTGAGAACGCGAGAGAGTGGAGCC	Amplifying the gpr78a site; 1st PCR；Forward primer with barcode 3
PR421	GCGCAGAGTCTCCGGCTG	Amplifying the gpcr5ba site; 1st PCR；Reverse primer with barcode 1
PR422	TGTAAAACGACGGCCAGTCACACAGGCTAGCGTAAAGTCCAG	Amplifying the gpcr5ba site; 1st PCR；Forward primer with barcode 1
PR480	CTCACTATAGCACACAGGCTAGCGTAAAGTCCAG	Amplifying the gpcr5ba site; 1st PCR；Forward primer with barcode 2
PR519	CTCTTCCGATCTCACACAGGCTAGCGTAAAGTCCAG	Amplifying the gpcr5ba site; 1st PCR；Forward primer with barcode 3
PR538	CAGATGCTAGGCGCAGAGTCTCCGGCTG	Amplifying the gpcr5ba site; 1st PCR；Reverse primer with barcode 2
PR539	ATATCCGTTGGCGCAGAGTCTCCGGCTG	Amplifying the gpcr5ba site; 1st PCR；Reverse primer with barcode 3
PR418	GATGATACCCTTGAAGCCCAGTC	Amplifying the scn2b site; 1st PCR；Reverse primer with barcode 1
PR419	TGTAAAACGACGGCCAGTATTCAGTCAGGACGGCAAACTGG	Amplifying the scn2b site; 1st PCR；Forward primer with barcode 1
PR481	CTCACTATAGCAATTCAGTCAGGACGGCAAACTGG	Amplifying the scn2b site; 1st PCR；Forward primer with barcode 2
PR520	CTCTTCCGATCTATTCAGTCAGGACGGCAAACTGG	Amplifying the scn2b site; 1st PCR；Forward primer with barcode 3
PR540	CAGATGCTAGGATGATACCCTTGAAGCCCAGTC	Amplifying the scn2b site; 1st PCR；Reverse primer with barcode 2
PR541	ATATCCGTTGGATGATACCCTTGAAGCCCAGTC	Amplifying the scn2b site; 1st PCR；Reverse primer with barcode 3
PR521	CTCACTATAGCACTGCTTCAAAGCACACCAGA	Amplifying the gpr85 site; 1st PCR；Forward primer with barcode 1
PR522	ACGACGGCCAGTCTGCTTCAAAGCACACCAGA	Amplifying the gpr85 site; 1st PCR；Forward primer with barcode 2
PR523	CTCTTCCGATCTCTGCTTCAAAGCACACCAGA	Amplifying the gpr85 site; 1st PCR；Forward primer with barcode 3
PR524	CGCTCGATGAAGGCTCTTGTC	Amplifying the gpr85 site; 1st PCR；Reverse primer with barcode 1
